# Circulating extracellular vesicles in lung cancer patients are not enriched in tumor-derived DNA fragments as revealed by whole genome sequencing

**DOI:** 10.1101/2022.07.22.501161

**Authors:** Norbert Moldovan, Sandra Verkuijlen, Ymke van der Pol, Leontien Bosch, Jan R.T. van Weering, Idris Bahce, D. Michiel Pegtel, Florent Mouliere

**Affiliations:** Amsterdam UMC, Vrije Universiteit Amsterdam, Department of Pathology, Cancer Center Amsterdam, 1081 HV, Amsterdam, The Netherlands; Amsterdam UMC, Vrije Universiteit Amsterdam, Department of Human Genetics and Functional Genomics, Center for Neurogenomics and Cognitive Research, 1081 HV, Amsterdam, The Netherlands; Amsterdam UMC, Vrije Universiteit Amsterdam, Department of Pulmonology, Cancer Center Amsterdam, 1081 HV, Amsterdam, The Netherlands

**Keywords:** Extracellular vesicle, cell-free DNA, whole genome sequencing, cancer

## Abstract

Liquid biopsies contain multiple analytes that can be mined to improve the detection and management of cancer. Beyond cell-free DNA (cfDNA), mutations have been detected in DNA associated with extracellular vesicles (EV-DNA). The genome-wide composition and structure of EV-DNA are poorly characterized, and it remains undecided whether circulating EVs are enriched in tumor signal compared to unfractionated cfDNA.

Here, using whole genome sequencing from selected lung cancer patients with a high cfDNA tumor content (>5%), we determined that the tumor fraction and heterogeneity are comparable between DNA associated with EVs and matched plasma cfDNA. DNA in EV fractions, obtained with standardized size-exclusion chromatography, are comprised of short ∼150-180 bp fragments and long >1000 bp fragments that are poor in tumor signal. Other fractions only exhibit short fragments with similar tumor DNA content. The composition in bases at the end of EV-DNA fragments, as well as their fragmentation patterns are similar to plasma cfDNA. Mitochondrial DNA is relatively enriched in EV fractions.

Our results highlight that cfDNA in plasma is of dual nature, either bound to proteins (including the nucleosome) but also associated to EV. cfDNA associated to small EV (including exosomes) is however not preferentially enriched in tumor signal.
