## Supplementary Table S1 for "Circulating extracellular vesicles in lung cancer patients are not enriched in tumor-derived DNA fragments as revealed by whole genome sequencing"

### Sheet: table_S1
index	patient	sample	EV_separation	Plasma_input_AFC_mL	fraction	fraction_collected_mL	DNA_isolation	sample_input_mL	cfDNA_concentration_nguL	cfDNA_quantification_method	library_preparation_id	library_preparation_method	TF_ichorCNA	P20_150bp	Gini_index
1	Code16	Code16_fr1-5	Izon_AFC	3	fr1_5	7.5	QIAsymphony	3.3	0.203	Tapestation_cfDNAkit	LP0038_01_L001	PlasmaSeq	0.1173	0.179658	0.976582
2	Code16	Code16_fr7-11	Izon_AFC	3	fr7_11	7.5	QIAsymphony	3.3	0.221	Tapestation_cfDNAkit	LP0038_02_L001	PlasmaSeq	0.1023	0.238149	0.976494
3	Code16	Code16_fr12-15	Izon_AFC	3	fr12_15	6	QIAsymphony	3.3	0.224	Tapestation_cfDNAkit	LP0038_03_L001	PlasmaSeq	0.1033	0.253783	0.976174
4	Code16	Code16_fr16-20	Izon_AFC	3	fr16_20	7.5	QIAsymphony	3.3	0.108	Tapestation_cfDNAkit	LP0038_04_L001	PlasmaSeq	0.1034	0.247468	0.974624
5	Code45	Code45_fr1-5	Izon_AFC	3	fr1_5	7.5	QIAsymphony	3.3	0.129	Tapestation_cfDNAkit	LP0038_05_L001	PlasmaSeq	0.06823	0.156555	0.97487
6	Code45	Code45_fr7-11	Izon_AFC	3	fr7_11	7.5	QIAsymphony	3.3	0.192	Tapestation_cfDNAkit	LP0038_06_L001	PlasmaSeq	0.07078	0.22788	0.976237
7	Code45	Code45_fr12-15	Izon_AFC	3	fr12_15	6	QIAsymphony	3.3	0.0639	Tapestation_cfDNAkit	LP0038_07_L001	PlasmaSeq	0.09017	0.413556	0.975528
8	Code45	Code45_fr16-20	Izon_AFC	3	fr16_20	7.5	QIAsymphony	3.3	0.202	Tapestation_cfDNAkit	LP0038_08_L001	PlasmaSeq	0.07322	0.255318	0.975884
9	Code53	Code53_fr1-5	Izon_AFC	3	fr1_5	7.5	QIAsymphony	3.3	0.0367	Tapestation_cfDNAkit	LP0038_09_L001	PlasmaSeq	0.2087	0.341622	0.976042
10	Code53	Code53_fr7-11	Izon_AFC	3	fr7_11	7.5	QIAsymphony	3.3	0.202	Tapestation_cfDNAkit	LP0038_10_L001	PlasmaSeq	0.2532	0.407852	0.976575
11	Code53	Code53_fr12-15	Izon_AFC	3	fr12_15	6	QIAsymphony	3.3	0.104	Tapestation_cfDNAkit	LP0038_11_L001	PlasmaSeq	0.2616	0.448506	0.976888
12	Code53	Code53_fr16-20	Izon_AFC	3	fr16_20	7.5	QIAsymphony	3.3	0.0932	Tapestation_cfDNAkit	LP0038_12_L001	PlasmaSeq	0.2573	0.434727	0.975502
13	Code148	Code148_fr1-5	Izon_AFC	3	fr1_5	7.5	QIAsymphony	3.3	0.0699	Tapestation_cfDNAkit	LP0038_13_L001	PlasmaSeq	0.05441	0.130358	0.976048
14	Code148	Code148_fr7-11	Izon_AFC	3	fr7_11	7.5	QIAsymphony	3.3	0.0831	Tapestation_cfDNAkit	LP0038_14_L001	PlasmaSeq	0.0416	0.181591	0.974557
15	Code148	Code148_fr12-15	Izon_AFC	3	fr12_15	6	QIAsymphony	3.3	0.127	Tapestation_cfDNAkit	LP0038_15_L001	PlasmaSeq	0.0442	0.151835	0.974295
16	Code148	Code148_fr16-20	Izon_AFC	3	fr16_20	7.5	QIAsymphony	3.3	0.0544	Tapestation_cfDNAkit	LP0038_16_L001	PlasmaSeq	0.04562	0.195902	0.972877
17	Code240	Code240_fr1-5	Izon_AFC	3	fr1_5	7.5	QIAsymphony	3.3	0.105	Tapestation_cfDNAkit	LP0038_17_L001	PlasmaSeq	0.1421	0.178356	0.975789
18	Code240	Code240_fr7-11	Izon_AFC	3	fr7_11	7.5	QIAsymphony	3.3	0.498	Tapestation_cfDNAkit	LP0038_18_L001	PlasmaSeq	0.17	0.210516	0.976702
19	Code240	Code240_fr12-15	Izon_AFC	3	fr12_15	6	QIAsymphony	3.3	0.51	Tapestation_cfDNAkit	LP0038_19_L001	PlasmaSeq	0.1727	0.227875	0.976277
20	Code240	Code240_fr16-20	Izon_AFC	3	fr16_20	7.5	QIAsymphony	3.3	0.245	Tapestation_cfDNAkit	LP0038_20_L001	PlasmaSeq	0.1746	0.229945	0.976051
21	Code308	Code308_fr1-5	Izon_AFC	3	fr1_5	7.5	QIAsymphony	3.3	0.0551	Tapestation_cfDNAkit	LP0038_21_L001	PlasmaSeq	0.1096	0.149557	0.975848
22	Code308	Code308_fr7-11	Izon_AFC	3	fr7_11	7.5	QIAsymphony	3.3	0.122	Tapestation_cfDNAkit	LP0038_22_L001	PlasmaSeq	0.1346	0.207952	0.97564
23	Code308	Code308_fr12-15	Izon_AFC	3	fr12_15	6	QIAsymphony	3.3	0.147	Tapestation_cfDNAkit	LP0038_23_L001	PlasmaSeq	0.1387	0.231548	0.975871
24	Code308	Code308_fr16-20	Izon_AFC	3	fr16_20	7.5	QIAsymphony	3.3	0.178	Tapestation_cfDNAkit	LP0038_24_L001	PlasmaSeq	0.14	0.236747	0.975701
25	Code308	Code308	no	no	no_frac	no	QIAsymphony	3.3	0.961	Tapestation_cfDNAkit	LP0027_39_L003	PlasmaSeq	0.1369	0.215434	0.929576
26	Code240	Code240	no	no	no_frac	no	QIAsymphony	3.3	3.34	Tapestation_cfDNAkit	LP0027_35_L003	PlasmaSeq	0.1651	0.211658	0.929394
27	Code148	Code148	no	no	no_frac	no	QIAsymphony	3.3	0.81	Tapestation_cfDNAkit	LP0026_15_L003	PlasmaSeq	0.05024	0.182949	0.928905
28	Code53	Code53	no	no	no_frac	no	QIAsymphony	3.3	0.563	Tapestation_cfDNAkit	LP0026_08_L003	PlasmaSeq	0.2462	0.420221	0.928641
29	Code45	Code45	no	no	no_frac	no	QIAsymphony	3.3	1.21	Tapestation_cfDNAkit	LP0025_15_L003	PlasmaSeq	0.08179	0.240516	0.928076
30	Code16	Code16	no	no	no_frac	no	QIAsymphony	3.3	2.04	Tapestation_cfDNAkit	LP0027_26_L003	PlasmaSeq	0.1091	0.244098	0.928283
